# Ancient genomes reveal long range influence of the site and culture of Tiwanaku

**DOI:** 10.1101/2021.01.22.427554

**Authors:** Danijela Popović, Martyna Molak, Mariusz Ziołkowski, Alexei Vranich, Maciej Sobczyk, Delfor Ulloa Vidaurre, Guido Agresti, Magdalena Skrzypczak, Krzysztof Ginalski, Thiseas Christos Lamnidis, Nathan Nakatsuka, Swapan Mallick, Mateusz Baca

## Abstract

Tiwanaku was a civilization that flourished in the Lake Titicaca Basin (present-day Bolivia) between 500 and 1000 CE. At its apogee, Tiwanaku controlled the lake’s southern shores and influenced certain areas of the Southern Andes. There is a considerable amount of archaeological and anthropological data concerning the Tiwanaku culture; however, our understanding of the population of the site of Tiwanaku is limited. To understand the population dynamics at different stages of the Tiwanaku cultural development, we analyzed 17 low-coverage genomes from individuals dated between 300 and 1500 CE. We found that the population from the Lake Titicaca Basin remained genetically unchanged throughout more than 1200 years, indicating that significant cultural and political changes were not associated with large scale population movements. In contrast, individuals excavated from Tiwanaku’s ritual core were highly heterogeneous, some with genetic ancestry from as far away as the Amazon, supporting the proposition of foreign presence at the site. However, mixed-ancestry individuals’ presence suggests they were local descendants of incomers from afar rather than captives or visiting pilgrims. A number of human offerings from the Akapana Platform dating to ca. 950 CE mark the end of active construction and maintenance of the monumental core and the wane of Tiwanaku culture.

**Significance Statement:** Tiwanaku was an important pre-Inca polity in South America and an example of primary social complexity on par with civilizations in the Indus and Nile river valley. Flourishing between 500 and 1000 CE, Tiwanaku exercised control in the south Titicaca basin and influenced a vast area in southern Peru, Bolivia, and northern Chile. Comprehensive archeological studies provided information about the rise, expansion, and fall of the Tiwanaku culture, but little is known about the monumental site’s population. To address this lacuna, we generated low coverage genomes for 17 individuals, revealing that while the Titicaca basin’s residential population was homogenous, the individuals excavated from the ritual core of Tiwanaku drew their ancestry from distant regions.
