## Supplementary material for "Ancient genomes reveal long range influence of the site and culture of Tiwanaku": Dataset S1

### Sheet: A Sample and sequencing info
Sample information and sequencing statistics
No.	Sample	Site	Additional Info	Country	14C Lab no	14C age	SHcal13 calibrated dates (95.4% probability)	mixed curve calibrated dates (95.4% probability)	Median calibrated dates (SHCal13/mixed curve)	Sequencing platform	#reads	#reads mapped to hs37d5 without duplicates	% endo DNA	5'CtoT	3'GtoA	mean fragment length (bp)	Mean genome coverage	Mean genome coverage SD	Genome fraction covered 1x	Genome fraction covered 2x	Genome fraction covered 3x	SNPs overlapping with 1240K	SNPs in final dataset used in analyses	SNPs after LD pruning	mtDNA contamination Schmutzi (average, initial, final)	mtDNA contaminaton contamMix (95% quantiles)	mtDNA haplogroup	Sex	SNPs for X-chr contamination estimation	Xcontamination(MoM)	SE(MoM)	Nuclear contamination estimate	Nuclear contamination SE	Y-chr haplogroup
1	TW004	Akapana		Bolivia	Wk-49169	1186 ± 22 BP	870 – 990 cal CE+H6:I23	770 – 820 cal CE (5.3%) 840 – 990 cal CE (90.1%)	930/930 cal CE	HiSeq, NovaSeq	221256884	14013716	0.0633	0.09	0.04	86.14	0.32	0.69	25.62	5.35	0.88	392372	68311	34883	0.03 (0.02-0.04)	0.00 (0.00-0.01)	C1b	M	629	0.002029	6.519195e-03	-0.008	0.005	Q1b1a1a1
2	TW008	Akapana		Bolivia	Wk-49170	1183 ± 21 BP	880 – 990 cal CE	770 – 820 cal CE (4.0%) 3850 – 990 cal CE (91.4%)	930/930 cal CE	HiSeq	163101035	7679776	0.0471	0.13	0.08	77.34	0.15	0.45	13.4	1.65	0.17	225935	39496	20263	0.03 (0.02-0.04)	0.00 (0.00-0.02)	B2	M	192	n/a (<200 SNPs)	n/a (<200 SNPs)	-0.039	0.012	Q1b1a1a1w
3	TW013	Lukurmata	N: 2852 E: 2819 Rasgo: 6	Bolivia	Poz-84949	1800 ± 30 BP	200 – 370 cal CE	140 – 180 cal CE (2.8%) 200 – 370 cal CE (92.6%)	290/290 cal CE	NextSeq, HiSeq	472973837	144381617	0.3053	0.19	0.15	72.48	2.56	3.76	60.15	45.12	34.48	926465	161748	82419	0.04 (0.03-0.05)	0.02 (0.01-0.04)	C1b	F	na (female)	na (female)	na (female)	-0.033	0.002	na (female)
4	TW020	Lukurmata	NO 9113	Bolivia	Wk-50231	995 ±17 BP	1020 – 1150 cal CE	1020 – 1150 cal CE	1100/1090 cal CE	NovaSeq	132328298	7760350	0.0586	0.19	0.1	84.44	0.17	0.52	14.81	2.16	0.28	223626	38662	19939	0.05 (0.04-0.06)	0.03 (0.02-0.04)	B2	F	na (female)	na (female)	na (female)	-0.045	0.012	na (female)
6	TW027	Lukurmata	NO 8829-32	Bolivia	Wk-49171	1064 ± 20 BP	980 – 1050 cal CE (95.0%) 1100 – 1110 cal CE (0.4%)	980 – 1010 cal CE	1010/1010 cal CE	WGE*, SG - NextSeq, HiSeq	197335589	14628840	0.0741	0.11	0.07	87.1	0.34	1.11	21.6	7.24	2.89	198889	116991	60202	0.04 (0.03-0.05)	0.00 (0.00-0.01)	B2	M	446	0.012171	1.240858e-02	-0.013	0.003	Q1b1
5	TW028	Lukurmata	NO 5886-7	Bolivia	Poz-84950	450 ± 30 BP	1430 – 1510 cal CE (82.7%) 1580 – 1620 cal CE (12.7%)	1420 – 1510 cal CE (86.3%) 1590 – 1620 cal CE (9.1%)	1470/1460 cal CE	WGE*, SG - NextSeq, HiSeq	725817744	62819437	0.0865	0.11	0.09	76.81	1.23	2.66	46.54	27.91	17	680089	33417	16786	0.05 (0.04-0.06)	0.02 (0.02-0.03)	B2	M	4340	0.003810	3.898428e-03	-0.063	0.013	Q1b1a1a1i
7	TW033	Totocachi		Bolivia	Wk-49172	575 ± 21 BP	1390 – 1440 cal CE	1320 – 1350 cal CE (5.6%) 1390 – 1440 cal CE (89.8%)	1410/1410 cal CE	HiSeq	165505531	6370444	0.0385	0.02	0.01	82.81	0.14	0.41	12.59	1.89	0.09	197871	34635	17626	0.04 (0.03-0.05)	0.03 (0.02-0.04)	B2	F	na (female)	na (female)	na (female)	-0.011	0.024	na (female)
8	TW056	Monolito Descabezado	Sector: norte; Unidad: N8243, E5062; Locus:82	Bolivia	Wk-49173	1158 ± 20 BP	890 – 990 cal CE	880 – 990 cal CE	940/930 cal CE	HiSeq	376123195	65913790	0.1752	0.16	0.13	72.8	1.2	1.94	48.3	29.68	18.29	766634	133206	68459	0.03 (0.02-0.04)	0.01 (0.01-0.02)	C1d1	F	na (female)	na (female)	na (female)	-0.025	0.003	na (female)
9	TW059	Pumapunku	Excavations 2012; Sector: noroeste 1, Unidad: N7452 E 4240; Locus:2	Bolivia	Poz-123574, Poz-123630	1267 ± 28 BP, 1300 ± 29 BP	680 - 740 cal CE (21.3%) 760 - 880 cal CE (74.1%)	670 - 860 cal CE	800/740 cal CE	NextSeq	128057104	10745979	0.0839	0.18	0.06	70.47	0.19	0.53	15.86	2.85	0.44	260148	44689	23386	0.04 (0.03-0.05)	0.01 (0.01-0.02)	B2	M	248	0.054610	2.759619e-02	-0.041	0.011	low coverage
10	TW060	Akapana	Excavations 2008; Sector:noroeste; Unidad:1013/2006	Bolivia	Wk-49174	1109 ± 20 BP	900 – 930 cal CE (10.9%) 960 – 1030 cal CE (84.5%)	890 – 930 cal CE (17.8%) 950 – 1030 cal CE (77.6%)	990/990 cal CE	HiSeq, NovaSeq	236920740	8923624	0.0377	0.11	0.04	81.57	0.19	0.52	16.55	2.21	0.23	254684	44294	22662	0.02 (0.01-0.03)	0.00 (0.00-0.01)	D1	F	na (female)	na (female)	na (female)	-0.035	0.011	na (female)
11	TW061	Akapana	Excavations 2008; Sector:noroeste; Unidad:1012/2003	Bolivia	Poz-123576, Poz-123631	993 ± 27 BP, 1012 ± 26 BP	1020 - 1150 cal CE	990 - 1150 cal CE	1100/1050 cal CE	NextSeq, NovaSeq	136782164	8937520	0.0653	0.21	0.13	62.88	0.14	0.51	8.63	4.44	0.51	142180	24601	12896	0.05 (0.04-0.06)	0.03 (0.01-0.05)	B2b	F	na (female)	na (female)	na (female)	-0.043	0.014	na (female)
12	TW063	Putuni	Excavations 2010; Sector:sur; Unidad:N8137,07 E 4823,26; Locus:316	Bolivia	Wk-49175	1322 ± 21 BP	670 – 780 cal CE (93.5%) 820 – 840 cal CE (1.9%)	670 – 780 cal CE	720/720 cal CE	HiSeq	508083101	30090335	0.0592	0.2	0.14	75.49	0.58	1.23	35.17	14.35	5.36	558286	96633	49949	0.03 (0.02-0.04)	0.00 (0.00-0.01)	C1c	F	na (female)	na (female)	na (female)	-0.028	0.003	na (female)
13	TW097	Akapana	I H.A.; Zona S; Unidad N 2043 E 1023; Bolsa 11934; Nivel 3; Rasgo 523; Fecha 30 de Julio 2005	Bolivia	Wk-50229	1184 ± 14 BP	880 – 970 cal CE	770 – 790 cal CE (1.3%) 850 – 980 cal CE (92.2%)	940/930 cal CE	NextSeq, NovaSeq	372527251	15158688	0.0407	0.19	0.14	58.01	0.21	0.85	11.15	6.89	1.58	180750	30725	16196	0.03 (0.02-0.04)	0.03 (0.02-0.04)	C1c	M	119	n/a (<200 SNPs)	n/a (<200 SNPs)	-0.007	0.013	Q1b1a
14	TW098#	Urikatu Kontu (CK-70)	especimen #CK-70-3283; caja 3	Bolivia	Wk-50228	1169 ± 17 BP	890 – 980 cal CE	870 – 990 cal CE	930/930 cal CE	NovaS001	189199338	6352546	0.0336	0.19	0.15	73.83	0.12	0.42	10.78	1.06	0.09	169686	n.a.	n.a.	0.03 (0.02-0.04)	0.01 (0.00-0.02)	B2	M	70	n/a (<200 SNPs)	n/a (<200 SNPs)	0.093	0.022	Q1b1a
15	CO001	Cullcunche, CUL_A1		Peru	Wk-50225	1201 ± 19 BP	770 – 820 cal CE (5.1%) 840 – 980 cal CE (90.3%)	770 – 820 cal CE (13.8%) 830 – 970 cal CE (81.6%)	920/890 cal CE	NextSeq	79353716	27332553	0.3444	0.06	0.03	62.85	0.43	0.91	28.88	9.49	2.89	453958	78458	40610	0.06 (0.05-0.07)	0.03 (0.03-0.04)	B2	F	na (female)	na (female)	na (female)	0.028	0.009	na (female)
16	CO066	Maucallacta, T7/47		Peru	Wk-50226	407 ± 17 BP	1450 – 1510 cal CE (61.2%) 1570 – 1630 cal CE (34.2%)	1440 – 1510 cal CE (68.7%) 1580 – 1620 cal CE (26.72%)	1500/1490 cal CE	NextSeq	68195289	17378417	0.2548	0.04	0.03	60.87	0.4	0.88	27.35	8.7	2.68	438837	75754	39327	0.03 (0.02-0.04)	0.00 (0.00-0.01)	B2b	M	820	0.016210	9.194320e-03	0.004	0.037	Q1b1a1a1i
17	CO154	Antaura		Peru	Wk-50224	366 ± 14 BP	1490 – 1630 cal CE	1480 – 1630 cal CE	1560/1560 cal CE	NextSeq	92678927	51246415	0.5529	0.05	0.02	69.11	0.9	1.33	46	24.13	11.53	724706	125881	64485	0.04 (0.03-0.05)	0.02 (0.01-0.03)	A2d1	F	na (female)	na (female)	na (female)	0	0.007	na (female)
18	CO193	Cotahuasi, dist Huaguacotas		Peru	Wk-49176	714 ± 20 BP	1280 – 1320 cal CE (48.7%) 1350 – 1390 cal CE (46.7%)	1270 – 1320 cal CE (56.6%) 1350 – 1390 cal CE (38.8%)	1320/1310 cal CE	HiSeq	372853653	24725400	0.0663	0.02	0.02	71.7	0.45	1.02	29.92	10.48	3.26	488846	84420	43701	0.01 (0.00-0.02)	0.00 (0.00-0.01)	B2	F	na (female)	na (female)	na (female)	-0.003	0.01	na (female)
* WGE - Whole Genome Enrichment was performed
# sample TW098 was excluded from downstream analyses due to indecisive nuclear contaminatin estimate

### Sheet: B Shallow SG sequencing
Shallow shotgun sequencing. Samples used in downstream analyses shaded in grey and bolded; Extraction method: DD - pre-digestion; D - single digestion; C - cementum targeting.
	Sample	Site	Extraction method	#reads	#mapped reads	%endo DNA
1	TW002	Akapana	D	545116	3364	0.0062
2	TW003	Akapana	D	314503	111	0.0004
3	TW004	Akapana	C;D	189749	42827	0.225703
4	TW008	Akapana	D	616276	73345	0.119013
5	TW010	Lukurmata	D	819570	73378	0.0895
6	TW012	Lukurmata	D	1268064	32004	0.0252
7	TW013	Lukurmata	D	216447	22118	0.102187
8	TW014	Lukurmata	D	502653	61	0.0001
9	TW015	Akapana	D	364231	26	0.0001
10	TW016	Akapana	D	796738	449	0.0006
11	TW017	Akapana	D	495117	179	0.0004
12	TW018	Lukurmata	D	359206	175	0.0005
13	TW019	Lukurmata	D	1266932	11050	0.0087
14	TW020	Lukurmata	D	3184539	222340	0.0698186
15	TW021	Lukurmata	D	631625	65	0.0001
16	TW022	Lukurmata	D	756939	1052	0.0014
17	TW023	Lukurmata	D	290186	66	0.0002
18	TW024	Lukurmata	D	329903	995	0.003
19	TW026	Lukurmata	D	1601239	672	0.0004
20	TW027	Lukurmata	D	60504757	8153145	0.134752
21	TW028	Lukurmata	D	273698	17649	0.0644835
22	TW029	Akapana	D	839584	339	0.0004
23	TW030	Lukurmata	D	939004	28140	0.03
24	TW031	Totocachi	D;DD	183810	340	0.0018
25	TW032	Totocachi	D	467183	29479	0.0631
26	TW033	Totocachi	D;DD	155211	45541	0.293413
27	TW056	Monolito Descabezado	C; DD	434953	182995	0.420724
28	TW057	Monolito Descabezado	D	777478	4486	0.0058
29	TW059	Pumapunku	D	1417077	149555	0.105538
30	TW060	Akapana	D	465135	87069	0.187191
31	TW061	Akapana	D	443843	37073	0.0835273
32	TW062	Akapana	D; DD	95082	926	0.0097
33	TW063	Putuni	D	498896	87303	0.174992
34	TW064	Monolito Descabezado	D	354339	620	0.0017
35	TW065	Akapana	D; DD	213896	401	0.0019
36	TW077	Kallamarka PK-80	D	1446504	19882	0.0137
37	TW078	Kallamarka PK-80	D	511233	953	0.0019
38	TW081	Coropuna	D	777793	6444	0.0083
39	TW086	Camana	D	391418	3973	0.0102
40	TW089	PAPA	D	273433	118	0.0004
41	TW093	PAPA	D	272395	515	0.0019
42	TW095	PAPA	D	1242641	19724	0.0159
43	TW096	PAPA	C; D	134653	223	0.0017
44	TW097	PAPA	D	2628738	226754	0.0862596
45	TW098	Uriaktu Kontu CK70	D	853928	60361	0.0706863
46	TW099	Chiji Jawira	C; D; DD	30642	35	0.0011
47	TW101	Akapana	D	492649	437	0.0009
48	TW106	Akapana	D	694840	17	0
49	TW107	Mollo Kontu	D	636556	187	0.0003
50	TW108	Mollo Kontu	D	703287	524	0.0007
51	TW110	Mollo Kontu	C; D	145358	3452	0.0237
52	TW111	Ccopan	D	1198288	46407	0.0387
53	CO001	Culcunche	D	771064	284173	0.3685
54	CO002	Culcunche	D	235951	34602	0.1466
55	CO003	Culcunche	D	1323228	273178	0.2064
56	CO004	Culcunche	D	1418903	42280	0.0298
57	CO005	Culcunche	D	910267	66765	0.0733
88	CO028	Acchaymarca	D	9488074	332820	0.0351
89	CO033	Acchaymarca	D	7836210	569218	0.0351
64	CO056	Maucallacta 4	D	860742	40203	0.0467
79	CO064	Maucallacta 6	D	828267	1210	0.0015
80	CO066	Maucallacta 6	D	513825	186815	0.3636
65	CO077	Maucallacta 5	D	290416	1669	0.0057
66	CO078	Maucallacta 5	D	510689	1131	0.0022
67	CO079	Maucallacta 5	D	107818	105	0.001
68	CO080	Maucallacta 5	D	771545	2313	0.003
69	CO081	Maucallacta 5	D	718457	6583	0.0092
70	CO082	Maucallacta 5	D	748482	64	0.0001
71	CO083	Maucallacta 5	D	908189	19	0
72	CO084	Maucallacta 5	D	694496	12	0
73	CO085	Maucallacta 5	D	842195	309	0.0004
74	CO086	Maucallacta 5	D	743140	155	0.0002
75	CO087	Maucallacta 5	D	856494	7328	0.0086
76	CO088	Maucallacta 5	D	759285	4193	0.0055
77	CO089	Maucallacta 5	D	637069	3053	0.0048
78	CO090	Maucallacta 5	D	505584	944	0.0019
58	CO093	Maucallacta 2	D	398742	48	0.0001
59	CO094	Maucallacta 2	D	980943	13694	0.014
60	CO095	Maucallacta 2	D	763817	91895	0.1203
61	CO096	Maucallacta 2	D	777723	13125	0.0169
62	CO097	Maucallacta 2	D	698994	14924	0.0214
63	CO098	Maucallacta 2	D	684306	3818	0.0056
81	CO099	Maucallacta 6	D	1000076	454	0.0005
82	CO100	Maucallacta 6	D	1093452	30926	0.0283
83	CO101	Maucallacta 6	D	454152	678	0.0015
84	CO102	Maucallacta 6	D	525615	29	0.0001
85	CO103	Maucallacta 6	D	779829	23654	0.0303
86	CO104	Maucallacta 6	D	1161259	111	0.0001
87	CO105	Maucallacta 6	D	1141941	50	0
90	CO136	Tompullo 2	D	12368543	643971	0.0351
91	CO154	Antaura	D	2144678	1146889	0.53476
92	CO181	Puca	D	10586830	1023566	0.0351
93	CO193	Cotahuasi	D	639674	67121	0.10493

### Sheet: C Published genomes
List of published genomes used in downstream analyses
No.	Individual ID	Reference	Population/Location	Country/Region	Type of sample	C14 cal BP	#SNPs intersected	#SNPs after LD prunning
1	PT-GLG1	Reich et al. (2012)	Arara	Brazil	modern	n.a.	190712	95156
2	PT-91Z4	Reich et al. (2012)	Aymara	Bolivia&Chile	modern	n.a.	199169	100285
3	PT-91YW	Reich et al. (2012)	Aymara	Bolivia&Chile	modern	n.a.	199142	100268
4	PT-91Z1	Reich et al. (2012)	Aymara	Bolivia&Chile	modern	n.a.	199172	100289
5	PT-91Z7	Reich et al. (2012)	Aymara	Bolivia&Chile	modern	n.a.	198648	99947
6	PT-GLG7	Reich et al. (2012)	Chane	Argentina/GranChaco	modern	n.a.	199004	100184
7	PT-GLGJ	Reich et al. (2012)	Chane	Argentina/GranChaco	modern	n.a.	199088	100236
8	PT-91DA	Reich et al. (2012)	Embera	Colombia	modern	n.a.	198510	99888
9	PT-91D9	Reich et al. (2012)	Embera	Colombia	modern	n.a.	199164	100283
10	PT-91DC	Reich et al. (2012)	Embera	Colombia	modern	n.a.	199129	100262
11	PT-GLGQ	Reich et al. (2012)	Embera	Colombia	modern	n.a.	199004	100188
12	PT-GLH3	Reich et al. (2012)	Embera	Colombia	modern	n.a.	198975	100169
13	4256126576_A	Reich et al. (2012)	Guahibo	Colombia	modern	n.a.	199169	100288
14	4256126451_A	Reich et al. (2012)	Guahibo	Colombia	modern	n.a.	199145	100272
15	4256126566_A	Reich et al. (2012)	Guahibo	Colombia	modern	n.a.	199165	100285
16	4256126387_A	Reich et al. (2012)	Guahibo	Colombia	modern	n.a.	198970	100166
17	4256126575_A	Reich et al. (2012)	Guahibo	Colombia	modern	n.a.	199042	100217
18	4256126568_A	Reich et al. (2012)	Guahibo	Colombia	modern	n.a.	199163	100284
19	PT-GLFI	Reich et al. (2012)	Guarani	Argentina/GranChaco	modern	n.a.	199033	100200
20	PT-GLFU	Reich et al. (2012)	Guarani	Argentina/GranChaco	modern	n.a.	199104	100248
21	PT-GLGV	Reich et al. (2012)	Guarani	Argentina/GranChaco	modern	n.a.	199079	100228
22	HGDP00998	Reich et al. (2012)	Karitiana	Brazil	modern	n.a.	199149	100275
23	HGDP01010	Reich et al. (2012)	Karitiana	Brazil	modern	n.a.	199175	100290
24	HGDP00999	Reich et al. (2012)	Karitiana	Brazil	modern	n.a.	199156	100280
25	HGDP01012	Reich et al. (2012)	Karitiana	Brazil	modern	n.a.	199158	100278
26	HGDP01013	Reich et al. (2012)	Karitiana	Brazil	modern	n.a.	199096	100249
27	HGDP01001	Reich et al. (2012)	Karitiana	Brazil	modern	n.a.	199157	100280
28	HGDP01014	Reich et al. (2012)	Karitiana	Brazil	modern	n.a.	199147	100273
29	HGDP01003	Reich et al. (2012)	Karitiana	Brazil	modern	n.a.	199149	100273
30	HGDP01015	Reich et al. (2012)	Karitiana	Brazil	modern	n.a.	199158	100277
31	HGDP01006	Reich et al. (2012)	Karitiana	Brazil	modern	n.a.	199141	100274
32	HGDP01018	Reich et al. (2012)	Karitiana	Brazil	modern	n.a.	199157	100281
33	HGDP00995	Reich et al. (2012)	Karitiana	Brazil	modern	n.a.	199153	100276
34	HGDP01019	Reich et al. (2012)	Karitiana	Brazil	modern	n.a.	199157	100280
35	PT-91D6	Reich et al. (2012)	Kogi	Colombia	modern	n.a.	198290	99746
36	PT-GLFW	Reich et al. (2012)	Kogi	Colombia	modern	n.a.	198527	99957
37	PT-GLGL	Reich et al. (2012)	Kogi	Colombia	modern	n.a.	198645	100008
38	PT-GLGX	Reich et al. (2012)	Kogi	Colombia	modern	n.a.	198827	100100
39	PT-9GRW	Reich et al. (2012)	Parakana	Brazil	modern	n.a.	195508	98329
40	HGDP00708	Reich et al. (2012)	Piapoco	Colombia	modern	n.a.	199161	100284
41	HGDP00710	Reich et al. (2012)	Piapoco	Colombia	modern	n.a.	199142	100271
42	HGDP00702	Reich et al. (2012)	Piapoco	Colombia	modern	n.a.	199085	100236
43	HGDP00970	Reich et al. (2012)	Piapoco	Colombia	modern	n.a.	199159	100279
44	HGDP00704	Reich et al. (2012)	Piapoco	Colombia	modern	n.a.	199155	100276
45	HGDP00706	Reich et al. (2012)	Piapoco	Colombia	modern	n.a.	199131	100265
46	4249815288_A	Reich et al. (2012)	Quechua	Bolivia&Peru	modern	n.a.	199142	100271
47	HGDP00846	Reich et al. (2012)	Surui	Brazil	modern	n.a.	199158	100278
48	HGDP00832	Reich et al. (2012)	Surui	Brazil	modern	n.a.	199146	100272
49	HGDP00845	Reich et al. (2012)	Surui	Brazil	modern	n.a.	199158	100279
50	HGDP00837	Reich et al. (2012)	Surui	Brazil	modern	n.a.	199164	100285
51	HGDP00849	Reich et al. (2012)	Surui	Brazil	modern	n.a.	199162	100284
52	HGDP00838	Reich et al. (2012)	Surui	Brazil	modern	n.a.	199153	100277
53	HGDP00843	Reich et al. (2012)	Surui	Brazil	modern	n.a.	199163	100284
54	HGDP00852	Reich et al. (2012)	Surui	Brazil	modern	n.a.	199170	100287
55	4256126001_A	Reich et al. (2012)	Surui	Brazil	modern	n.a.	199135	100265
56	4256126183_A	Reich et al. (2012)	Surui	Brazil	modern	n.a.	199166	100286
57	4256126086_A	Reich et al. (2012)	Surui	Brazil	modern	n.a.	199122	100265
58	4256126002_A	Reich et al. (2012)	Surui	Brazil	modern	n.a.	199149	100277
59	4256126036_A	Reich et al. (2012)	Surui	Brazil	modern	n.a.	199126	100265
60	4256126007_A	Reich et al. (2012)	Surui	Brazil	modern	n.a.	199149	100273
61	4256126202_A	Reich et al. (2012)	Surui	Brazil	modern	n.a.	199137	100271
62	4256126376_A	Reich et al. (2012)	Surui	Brazil	modern	n.a.	199145	100271
63	4256126312_A	Reich et al. (2012)	Surui	Brazil	modern	n.a.	199149	100273
64	4256126341_A	Reich et al. (2012)	Surui	Brazil	modern	n.a.	199126	100261
65	4256126004_A	Reich et al. (2012)	Surui	Brazil	modern	n.a.	199152	100278
66	4256126330_A	Reich et al. (2012)	Surui	Brazil	modern	n.a.	199024	100202
67	4256126311_A	Reich et al. (2012)	Surui	Brazil	modern	n.a.	199148	100273
68	4256126172_A	Reich et al. (2012)	Surui	Brazil	modern	n.a.	199165	100283
69	4256126173_A	Reich et al. (2012)	Surui	Brazil	modern	n.a.	199163	100281
70	4256126171_A	Reich et al. (2012)	Surui	Brazil	modern	n.a.	199150	100275
71	PT-91CZ	Reich et al. (2012)	Ticuna	Colombia	modern	n.a.	199168	100285
72	PT-91CY	Reich et al. (2012)	Ticuna	Colombia	modern	n.a.	196729	98708
73	PT-GLFP	Reich et al. (2012)	Ticuna	Colombia	modern	n.a.	198894	100127
74	PT-GLG2	Reich et al. (2012)	Ticuna	Colombia	modern	n.a.	198993	100195
75	PT-GLGE	Reich et al. (2012)	Ticuna	Colombia	modern	n.a.	198576	100007
76	PT-GLFJ	Reich et al. (2012)	Toba	Argentina/GranChaco	modern	n.a.	198243	99831
77	PT-GLH8	Reich et al. (2012)	Toba	Argentina/GranChaco	modern	n.a.	199065	100222
78	PT-91DI	Reich et al. (2012)	Waunana	Colombia	modern	n.a.	198491	99826
79	PT-91DH	Reich et al. (2012)	Waunana	Colombia	modern	n.a.	197902	99556
80	PT-GLFL	Reich et al. (2012)	Waunana	Colombia	modern	n.a.	192379	96754
81	PT-9GSB	Reich et al. (2012)	Wayuu	Colombia	modern	n.a.	199138	100267
82	PT-91DQ	Reich et al. (2012)	Wayuu	Colombia	modern	n.a.	198852	100076
83	PT-91DW	Reich et al. (2012)	Wayuu	Colombia	modern	n.a.	194859	97538
84	PT-GLFT	Reich et al. (2012)	Wichi	Argentina	modern	n.a.	199028	100201
85	PT-GLG6	Reich et al. (2012)	Wichi	Argentina	modern	n.a.	199020	100190
86	PT-GLGI	Reich et al. (2012)	Wichi	Argentina	modern	n.a.	199032	100210
87	PT-GLGU	Reich et al. (2012)	Wichi	Argentina	modern	n.a.	199110	100244
88	PT-91YI	Reich et al. (2012)	Yaghan	Chile	modern	n.a.	198959	100149
89	IPK12	Fuente et al. (2018)	Kawéskar	Chile	ancient	930-795	199006	100218
90	IPK13	Fuente et al. (2018)	Kawéskar	Chile	ancient	1275-1110	193841	97600
91	IPY08	Fuente et al. (2018)	Yaghan	Chile	ancient	no date	177416	89315
92	IPY10	Fuente et al. (2018)	Yaghan	Chile	ancient	895-725	199035	100220
93	ADR94325	Lindo et al. (2018)	Aymara_Ventilla	Bolivia	modern	n.a.	186414	93968
94	ADR94339	Lindo et al. (2018)	Aymara_Ventilla	Bolivia	modern	n.a.	194033	97829
95	ADR94368	Lindo et al. (2018)	Aymara_Ventilla	Bolivia	modern	n.a.	198784	100092
96	ADR94318	Lindo et al. (2018)	Aymara_Ventilla	Bolivia	modern	n.a.	189991	95902
97	ADR94351	Lindo et al. (2018)	Aymara_Ventilla	Bolivia	modern	n.a.	194991	98300
98	ADR94238	Lindo et al. (2018)	Aymara_Ventilla	Bolivia	modern	n.a.	195807	98668
99	ADR94463	Lindo et al. (2018)	Aymara_Ventilla	Bolivia	modern	n.a.	198994	100200
100	ADR94342	Lindo et al. (2018)	Aymara_Ventilla	Bolivia	modern	n.a.	193488	97533
101	ADR94095	Lindo et al. (2018)	Aymara_Ventilla	Bolivia	modern	n.a.	194493	98085
102	ADR94211	Lindo et al. (2018)	Aymara_Ventilla	Bolivia	modern	n.a.	195114	98312
103	ADR94573	Lindo et al. (2018)	Aymara_Ventilla	Bolivia	modern	n.a.	196643	99049
104	ADR94398	Lindo et al. (2018)	Aymara_Ventilla	Bolivia	modern	n.a.	193322	97444
105	ADR94047	Lindo et al. (2018)	Aymara_Ventilla	Bolivia	modern	n.a.	195353	98400
106	ADR94364	Lindo et al. (2018)	Aymara_Ventilla	Bolivia	modern	n.a.	193046	97318
107	ADR94072	Lindo et al. (2018)	Aymara_Ventilla	Bolivia	modern	n.a.	195959	98662
108	ADR94512	Lindo et al. (2018)	Aymara_Ventilla	Bolivia	modern	n.a.	194652	98110
109	ADR94324	Lindo et al. (2018)	Aymara_Ventilla	Bolivia	modern	n.a.	185756	93636
110	ADR94215	Lindo et al. (2018)	Aymara_Ventilla	Bolivia	modern	n.a.	189578	95677
111	ADR94254	Lindo et al. (2018)	Aymara_Ventilla	Bolivia	modern	n.a.	181332	91607
112	ADR94075	Lindo et al. (2018)	Aymara_Ventilla	Bolivia	modern	n.a.	193041	97262
113	ADR94396	Lindo et al. (2018)	Aymara_Ventilla	Bolivia	modern	n.a.	195866	98637
114	ADR94362	Lindo et al. (2018)	Aymara_Ventilla	Bolivia	modern	n.a.	192108	96917
115	ADR94071	Lindo et al. (2018)	Aymara_Ventilla	Bolivia	modern	n.a.	187372	94341
116	ADR94337	Lindo et al. (2018)	Aymara_Ventilla	Bolivia	modern	n.a.	190988	96382
117	IL2	Lindo et al. (2018)	Rio Uncallane	Bolivia/ancTiticaca	ancient	No direct date	198290	99844
118	IL3	Lindo et al. (2018)	Rio Uncallane	Bolivia/ancTiticaca	ancient	1700	197608	99507
119	IL4	Lindo et al. (2018)	Rio Uncallane	Bolivia/ancTiticaca	ancient	1478	137208	68999
120	IL5	Lindo et al. (2018)	Rio Uncallane	Bolivia/ancTiticaca	ancient	1667	180523	90876
121	IL7	Lindo et al. (2018)	Rio Uncallane	Bolivia/ancTiticaca	ancient	1778	197247	99344
122	I1752	Posth et al.(2018)	Conchali	Chile	ancient	600	141537	72601
123	I1754	Posth et al.(2018)	Conchali	Chile	ancient	830	151707	77570
124	I2537	Posth et al.(2018)	PicaOcho	Chile/ancNorthChile	ancient	660	97304	50557
125	I1484	Posth et al.(2018)	Laramate	Peru/SouthernPeruHighlands	ancient	780	129039	66453
126	I1742	Posth et al.(2018)	Laramate	Peru/SouthernPeruHighlands	ancient	No direct date	88492	45682
127	I1485	Posth et al.(2018)	Laramate	Peru/SouthernPeruHighlands	ancient	1030	127762	65704
128	I2551	Posth et al.(2018)	Laramate	Peru/SouthernPeruHighlands	ancient	830	144262	73663
129	I0237	Posth et al.(2018)	Laramate	Peru/SouthernPeruHighlands	ancient	860	74349	38394
130	I1357	Posth et al.(2018)	Laramate	Peru/SouthernPeruHighlands	ancient	No direct date	129123	65704
131	ASH3	Gnecchi Ruscone et al. (2019)	Ashaninka	Peru/Peru_Amazonian	modern	n.a.	199116	100259
132	ASH4	Gnecchi Ruscone et al. (2019)	Ashaninka	Peru/Peru_Amazonian	modern	n.a.	199034	100207
133	ASH6	Gnecchi Ruscone et al. (2019)	Ashaninka	Peru/Peru_Amazonian	modern	n.a.	198951	100161
134	ASH7	Gnecchi Ruscone et al. (2019)	Ashaninka	Peru/Peru_Amazonian	modern	n.a.	198843	100100
135	ASH8	Gnecchi Ruscone et al. (2019)	Ashaninka	Peru/Peru_Amazonian	modern	n.a.	196510	99062
136	ASH14	Gnecchi Ruscone et al. (2019)	Ashaninka	Peru/Peru_Amazonian	modern	n.a.	199010	100197
137	ASH17	Gnecchi Ruscone et al. (2019)	Ashaninka	Peru/Peru_Amazonian	modern	n.a.	199088	100248
138	ASH19	Gnecchi Ruscone et al. (2019)	Ashaninka	Peru/Peru_Amazonian	modern	n.a.	199127	100263
139	ASH20	Gnecchi Ruscone et al. (2019)	Ashaninka	Peru/Peru_Amazonian	modern	n.a.	199084	100248
140	B12	Gnecchi Ruscone et al. (2019)	Bolivia_Aymara	Bolivia	modern	n.a.	199150	100274
141	B19	Gnecchi Ruscone et al. (2019)	Bolivia_Aymara	Bolivia	modern	n.a.	199158	100279
142	B24	Gnecchi Ruscone et al. (2019)	Bolivia_Aymara	Bolivia	modern	n.a.	199140	100268
143	B28	Gnecchi Ruscone et al. (2019)	Bolivia_Aymara	Bolivia	modern	n.a.	199133	100275
144	B29	Gnecchi Ruscone et al. (2019)	Bolivia_Aymara	Bolivia	modern	n.a.	199150	100273
145	B31	Gnecchi Ruscone et al. (2019)	Bolivia_Aymara	Bolivia	modern	n.a.	199150	100278
146	CAS1	Gnecchi Ruscone et al. (2019)	Cashibo	Peru/Peru_Amazonian	modern	n.a.	198499	99924
147	CAS5	Gnecchi Ruscone et al. (2019)	Cashibo	Peru/Peru_Amazonian	modern	n.a.	198202	99799
148	CAS43	Gnecchi Ruscone et al. (2019)	Cashibo	Peru/Peru_Amazonian	modern	n.a.	199134	100272
149	CAS45	Gnecchi Ruscone et al. (2019)	Cashibo	Peru/Peru_Amazonian	modern	n.a.	198725	100051
150	CAS54	Gnecchi Ruscone et al. (2019)	Cashibo	Peru/Peru_Amazonian	modern	n.a.	199125	100256
151	CAS58	Gnecchi Ruscone et al. (2019)	Cashibo	Peru/Peru_Amazonian	modern	n.a.	199143	100269
152	HUA01	Gnecchi Ruscone et al. (2019)	Huambisa	Peru/Peru_Amazonian	modern	n.a.	197217	99403
153	HUA2	Gnecchi Ruscone et al. (2019)	Huambisa	Peru/Peru_Amazonian	modern	n.a.	199043	100217
154	HUA11	Gnecchi Ruscone et al. (2019)	Huambisa	Peru/Peru_Amazonian	modern	n.a.	198057	99730
155	HUA12	Gnecchi Ruscone et al. (2019)	Huambisa	Peru/Peru_Amazonian	modern	n.a.	198987	100195
156	HUA13	Gnecchi Ruscone et al. (2019)	Huambisa	Peru/Peru_Amazonian	modern	n.a.	199086	100241
157	HUA16	Gnecchi Ruscone et al. (2019)	Huambisa	Peru/Peru_Amazonian	modern	n.a.	199004	100199
158	SHI1	Gnecchi Ruscone et al. (2019)	Shipibo	Peru/Peru_Amazonian	modern	n.a.	198698	100034
159	SHI2	Gnecchi Ruscone et al. (2019)	Shipibo	Peru/Peru_Amazonian	modern	n.a.	198967	100182
160	SHI6	Gnecchi Ruscone et al. (2019)	Shipibo	Peru/Peru_Amazonian	modern	n.a.	198918	100149
161	SHI13	Gnecchi Ruscone et al. (2019)	Shipibo	Peru/Peru_Amazonian	modern	n.a.	197856	99597
162	SHI16	Gnecchi Ruscone et al. (2019)	Shipibo	Peru/Peru_Amazonian	modern	n.a.	198848	100130
163	SHI22	Gnecchi Ruscone et al. (2019)	Shipibo	Peru/Peru_Amazonian	modern	n.a.	199052	100227
164	SHI23	Gnecchi Ruscone et al. (2019)	Shipibo	Peru/Peru_Amazonian	modern	n.a.	198755	100058
165	SHI35	Gnecchi Ruscone et al. (2019)	Shipibo	Peru/Peru_Amazonian	modern	n.a.	199124	100258
166	SHI47	Gnecchi Ruscone et al. (2019)	Shipibo	Peru/Peru_Amazonian	modern	n.a.	194090	97715
167	SHI50	Gnecchi Ruscone et al. (2019)	Shipibo	Peru/Peru_Amazonian	modern	n.a.	197479	99446
168	SHI51	Gnecchi Ruscone et al. (2019)	Shipibo	Peru/Peru_Amazonian	modern	n.a.	198163	99793
169	TA2	Gnecchi Ruscone et al. (2019)	Titicaca_Aymara	Bolivia	modern	n.a.	199104	100248
170	TA4	Gnecchi Ruscone et al. (2019)	Titicaca_Aymara	Bolivia	modern	n.a.	199120	100259
171	TA10	Gnecchi Ruscone et al. (2019)	Titicaca_Aymara	Bolivia	modern	n.a.	199128	100271
172	TA11	Gnecchi Ruscone et al. (2019)	Titicaca_Aymara	Bolivia	modern	n.a.	199137	100275
173	TA12	Gnecchi Ruscone et al. (2019)	Titicaca_Aymara	Bolivia	modern	n.a.	199120	100261
174	TA14	Gnecchi Ruscone et al. (2019)	Titicaca_Aymara	Bolivia	modern	n.a.	199140	100273
175	TA15	Gnecchi Ruscone et al. (2019)	Titicaca_Aymara	Bolivia	modern	n.a.	199121	100265
176	TA16	Gnecchi Ruscone et al. (2019)	Titicaca_Aymara	Bolivia	modern	n.a.	199136	100269
177	TA17	Gnecchi Ruscone et al. (2019)	Titicaca_Aymara	Bolivia	modern	n.a.	199114	100252
178	TA18	Gnecchi Ruscone et al. (2019)	Titicaca_Aymara	Bolivia	modern	n.a.	199142	100276
179	TA23	Gnecchi Ruscone et al. (2019)	Titicaca_Aymara	Bolivia	modern	n.a.	199119	100260
180	TA24	Gnecchi Ruscone et al. (2019)	Titicaca_Aymara	Bolivia	modern	n.a.	199128	100264
181	TA26	Gnecchi Ruscone et al. (2019)	Titicaca_Aymara	Bolivia	modern	n.a.	199141	100268
182	TA30	Gnecchi Ruscone et al. (2019)	Titicaca_Aymara	Bolivia	modern	n.a.	199144	100278
183	TA31	Gnecchi Ruscone et al. (2019)	Titicaca_Aymara	Bolivia	modern	n.a.	199125	100264
184	TA32	Gnecchi Ruscone et al. (2019)	Titicaca_Aymara	Bolivia	modern	n.a.	199123	100261
185	TQ1	Gnecchi Ruscone et al. (2019)	Titicaca_Quechua	Bolivia	modern	n.a.	199136	100266
186	TQ2	Gnecchi Ruscone et al. (2019)	Titicaca_Quechua	Bolivia	modern	n.a.	199143	100270
187	TQ3	Gnecchi Ruscone et al. (2019)	Titicaca_Quechua	Bolivia	modern	n.a.	199129	100265
188	TQ4	Gnecchi Ruscone et al. (2019)	Titicaca_Quechua	Bolivia	modern	n.a.	199126	100262
189	TQ5	Gnecchi Ruscone et al. (2019)	Titicaca_Quechua	Bolivia	modern	n.a.	199142	100273
190	TQ15	Gnecchi Ruscone et al. (2019)	Titicaca_Quechua	Bolivia	modern	n.a.	199135	100269
191	TQ16	Gnecchi Ruscone et al. (2019)	Titicaca_Quechua	Bolivia	modern	n.a.	199130	100266
192	TQ18	Gnecchi Ruscone et al. (2019)	Titicaca_Quechua	Bolivia	modern	n.a.	199140	100270
193	TQ19	Gnecchi Ruscone et al. (2019)	Titicaca_Quechua	Bolivia	modern	n.a.	199146	100276
194	TQ20	Gnecchi Ruscone et al. (2019)	Titicaca_Quechua	Bolivia	modern	n.a.	199155	100278
195	TQ23	Gnecchi Ruscone et al. (2019)	Titicaca_Quechua	Bolivia	modern	n.a.	199144	100277
196	TQ26	Gnecchi Ruscone et al. (2019)	Titicaca_Quechua	Bolivia	modern	n.a.	199110	100257
197	TQ28	Gnecchi Ruscone et al. (2019)	Titicaca_Quechua	Bolivia	modern	n.a.	199128	100267
198	TQ29	Gnecchi Ruscone et al. (2019)	Titicaca_Quechua	Bolivia	modern	n.a.	199148	100278
199	TQ30	Gnecchi Ruscone et al. (2019)	Titicaca_Quechua	Bolivia	modern	n.a.	199142	100264
200	TQ33	Gnecchi Ruscone et al. (2019)	Titicaca_Quechua	Bolivia	modern	n.a.	199140	100272
201	TQ35	Gnecchi Ruscone et al. (2019)	Titicaca_Quechua	Bolivia	modern	n.a.	199130	100267
202	TU1	Gnecchi Ruscone et al. (2019)	Titicaca_Uros	Bolivia	modern	n.a.	199128	100266
203	TU4	Gnecchi Ruscone et al. (2019)	Titicaca_Uros	Bolivia	modern	n.a.	199095	100250
204	TU5	Gnecchi Ruscone et al. (2019)	Titicaca_Uros	Bolivia	modern	n.a.	199127	100270
205	TU6	Gnecchi Ruscone et al. (2019)	Titicaca_Uros	Bolivia	modern	n.a.	199069	100245
206	TU8	Gnecchi Ruscone et al. (2019)	Titicaca_Uros	Bolivia	modern	n.a.	199107	100250
207	TU10	Gnecchi Ruscone et al. (2019)	Titicaca_Uros	Bolivia	modern	n.a.	199134	100268
208	W10	Gnecchi Ruscone et al. (2019)	Wichi	Argentina	modern	n.a.	199124	100264
209	W21	Gnecchi Ruscone et al. (2019)	Wichi	Argentina	modern	n.a.	199105	100265
210	W34	Gnecchi Ruscone et al. (2019)	Wichi	Argentina	modern	n.a.	199124	100261
211	W43	Gnecchi Ruscone et al. (2019)	Wichi	Argentina	modern	n.a.	199103	100249
212	W57	Gnecchi Ruscone et al. (2019)	Wichi	Argentina	modern	n.a.	199137	100270
213	W62	Gnecchi Ruscone et al. (2019)	Wichi	Argentina	modern	n.a.	199064	100243
214	W108	Gnecchi Ruscone et al. (2019)	Wichi	Argentina	modern	n.a.	199140	100277
215	W169	Gnecchi Ruscone et al. (2019)	Wichi	Argentina	modern	n.a.	199070	100236
216	W199	Gnecchi Ruscone et al. (2019)	Wichi	Argentina	modern	n.a.	199147	100277
217	W251	Gnecchi Ruscone et al. (2019)	Wichi	Argentina	modern	n.a.	199124	100264
218	W255	Gnecchi Ruscone et al. (2019)	Wichi	Argentina	modern	n.a.	199143	100276
219	W318	Gnecchi Ruscone et al. (2019)	Wichi	Argentina	modern	n.a.	199122	100261
220	W380	Gnecchi Ruscone et al. (2019)	Wichi	Argentina	modern	n.a.	199150	100279
221	W406	Gnecchi Ruscone et al. (2019)	Wichi	Argentina	modern	n.a.	199143	100276
222	W495	Gnecchi Ruscone et al. (2019)	Wichi	Argentina	modern	n.a.	199111	100246
223	W500	Gnecchi Ruscone et al. (2019)	Wichi	Argentina	modern	n.a.	199146	100275
224	W551	Gnecchi Ruscone et al. (2019)	Wichi	Argentina	modern	n.a.	199136	100275
225	YAML5	Gnecchi Ruscone et al. (2019)	Yanesha_HighSelva	Peru/Peru_Amazonian	modern	n.a.	199132	100271
226	YAML6	Gnecchi Ruscone et al. (2019)	Yanesha_HighSelva	Peru/Peru_Amazonian	modern	n.a.	199045	100228
227	YAN3	Gnecchi Ruscone et al. (2019)	Yanesha_HighSelva	Peru/Peru_Amazonian	modern	n.a.	199126	100270
228	YAN20	Gnecchi Ruscone et al. (2019)	Yanesha_HighSelva	Peru/Peru_Amazonian	modern	n.a.	199135	100268
229	YANE5	Gnecchi Ruscone et al. (2019)	Yanesha_IntermediateSelva	Peru/Peru_Amazonian	modern	n.a.	199140	100271
230	YAS20	Gnecchi Ruscone et al. (2019)	Yanesha_IntermediateSelva	Peru/Peru_Amazonian	modern	n.a.	199033	100233
231	YAS23	Gnecchi Ruscone et al. (2019)	Yanesha_IntermediateSelva	Peru/Peru_Amazonian	modern	n.a.	199151	100278
232	YAS32	Gnecchi Ruscone et al. (2019)	Yanesha_IntermediateSelva	Peru/Peru_Amazonian	modern	n.a.	199148	100279
233	YAS35	Gnecchi Ruscone et al. (2019)	Yanesha_IntermediateSelva	Peru/Peru_Amazonian	modern	n.a.	199140	100271
234	YAS41	Gnecchi Ruscone et al. (2019)	Yanesha_IntermediateSelva	Peru/Peru_Amazonian	modern	n.a.	199146	100278
235	YAS43	Gnecchi Ruscone et al. (2019)	Yanesha_IntermediateSelva	Peru/Peru_Amazonian	modern	n.a.	199122	100263
236	YAS44	Gnecchi Ruscone et al. (2019)	Yanesha_IntermediateSelva	Peru/Peru_Amazonian	modern	n.a.	199146	100275
237	YAS45	Gnecchi Ruscone et al. (2019)	Yanesha_IntermediateSelva	Peru/Peru_Amazonian	modern	n.a.	199131	100272
238	YASH1	Gnecchi Ruscone et al. (2019)	Yanesha_IntermediateSelva	Peru/Peru_Amazonian	modern	n.a.	199144	100277
239	YASH3	Gnecchi Ruscone et al. (2019)	Yanesha_IntermediateSelva	Peru/Peru_Amazonian	modern	n.a.	199126	100263
240	YASH4	Gnecchi Ruscone et al. (2019)	Yanesha_IntermediateSelva	Peru/Peru_Amazonian	modern	n.a.	199116	100260
241	YASH5	Gnecchi Ruscone et al. (2019)	Yanesha_IntermediateSelva	Peru/Peru_Amazonian	modern	n.a.	199144	100275
242	YASH7	Gnecchi Ruscone et al. (2019)	Yanesha_IntermediateSelva	Peru/Peru_Amazonian	modern	n.a.	199127	100259
243	YASH34	Gnecchi Ruscone et al. (2019)	Yanesha_IntermediateSelva	Peru/Peru_Amazonian	modern	n.a.	199124	100265
244	YASH35	Gnecchi Ruscone et al. (2019)	Yanesha_IntermediateSelva	Peru/Peru_Amazonian	modern	n.a.	199142	100274
245	YASH40	Gnecchi Ruscone et al. (2019)	Yanesha_IntermediateSelva	Peru/Peru_Amazonian	modern	n.a.	199087	100240
246	I0977	Nakatsuka et al. (2020)	Tiwanaku	Bolivia/TIW	ancient	990	11710	6092
247	I0976	Nakatsuka et al. (2020)	Tiwanaku	Bolivia/TIW	ancient	900	28604	14772
248	I0978	Nakatsuka et al. (2020)	Tiwanaku	Bolivia/TIW	ancient	865	38581	20125
249	IO2	Nakatsuka et al. (2020)	Iroco	Bolivia/ancTiticaca	ancient	985	108960	55685
250	MIS3	Nakatsuka et al. (2020)	Miraflores	Bolivia/ancTiticaca	ancient	1120	145199	73890
251	MIS5	Nakatsuka et al. (2020)	Miraflores	Bolivia/ancTiticaca	ancient	1090	87931	45150
252	MIS7	Nakatsuka et al. (2020)	Miraflores	Bolivia/ancTiticaca	ancient	1100	128381	65557
253	I2540	Nakatsuka et al. (2020)	CaletaHuelen	Chile/ancNorthChile	ancient	1250	77490	39644
254	I14009	Nakatsuka et al. (2020)	Pukara	Chile/ancNorthChile	ancient	750	34332	17794
255	I17497	Nakatsuka et al. (2020)	Pukara	Chile/ancNorthChile	ancient	685	31009	16073
256	I2538	Nakatsuka et al. (2020)	CaletaHuelen	Chile/ancNorthChile	ancient	775	30455	15720
257	I2236	Nakatsuka et al. (2020)	Campanayuq	Peru/SouthernPeruHighlands	ancient	1000	43137	22172
258	I2544	Nakatsuka et al. (2020)	Charrangochayoc	Peru/SouthernPeruHighlands	ancient	675	148187	75745
259	I2250	Nakatsuka et al. (2020)	Chinchawas	Peru/NorthernPeruHighlands	ancient	700	50335	25755
260	I2251	Nakatsuka et al. (2020)	Chinchawas	Peru/NorthernPeruHighlands	ancient	700	122511	62889
261	I2264	Nakatsuka et al. (2020)	Chinchawas	Peru/NorthernPeruHighlands	ancient	700	128284	65579
262	I2252	Nakatsuka et al. (2020)	Chinchawas	Peru/NorthernPeruHighlands	ancient	1025	71086	36617
263	I2242	Nakatsuka et al. (2020)	ElBrujo	Peru/NorthernPeruCoast	ancient	685	70680	36108
264	I2241	Nakatsuka et al. (2020)	ElBrujo	Peru/NorthernPeruCoast	ancient	925	142611	72435
265	I2244	Nakatsuka et al. (2020)	ElBrujo	Peru/NorthernPeruCoast	ancient	925	116491	59270
266	I2263	Nakatsuka et al. (2020)	ElBrujo	Peru/NorthernPeruCoast	ancient	1095	84350	43376
267	I2237	Nakatsuka et al. (2020)	ElBrujo	Peru/NorthernPeruCoast	ancient	1335	70870	36343
268	I2238	Nakatsuka et al. (2020)	ElBrujo	Peru/NorthernPeruCoast	ancient	1550	22844	11765
269	I2262	Nakatsuka et al. (2020)	ElBrujo	Peru/NorthernPeruCoast	ancient	1550	22244	11564
270	I1356	Nakatsuka et al. (2020)	Laramate	Peru/SouthernPeruHighlands	ancient	600	117836	60658
271	I0042	Nakatsuka et al. (2020)	Laramate	Peru/SouthernPeruHighlands	ancient	700	180126	91118
272	I1358	Nakatsuka et al. (2020)	Laramate	Peru/SouthernPeruHighlands	ancient	735	104609	53562
273	I0965	Nakatsuka et al. (2020)	Lima	Peru/CentralPeruCoast	ancient	555	31933	16768
274	I0044	Nakatsuka et al. (2020)	Lima	Peru/CentralPeruCoast	ancient	615	161385	81967
275	I0967	Nakatsuka et al. (2020)	Lima	Peru/CentralPeruCoast	ancient	765	40712	21281
276	I0966	Nakatsuka et al. (2020)	Lima	Peru/CentralPeruCoast	ancient	765	45198	23517
277	I0045	Nakatsuka et al. (2020)	Lima	Peru/CentralPeruCoast	ancient	1575	54625	27943
278	I2545	Nakatsuka et al. (2020)	Mesayocpata	Peru/SouthernPeruHighlands	ancient	470	36438	18624
279	I2549	Nakatsuka et al. (2020)	Palpa	Peru/SouthernPeruCoast	ancient	540	88953	46041
280	I1479	Nakatsuka et al. (2020)	Palpa	Peru/SouthernPeruCoast	ancient	550	104888	54044
281	I1743	Nakatsuka et al. (2020)	SanSebastian	Peru/Cusco	ancient	495	73720	38332
282	I1744	Nakatsuka et al. (2020)	SanSebastian	Peru/Cusco	ancient	605	128640	66181
283	TOY-1-1	Nakatsuka et al. (2020)	Torontoy1	Peru/Cusco	ancient	460	130111	66464
284	TOY-4-5	Nakatsuka et al. (2020)	Torontoy2	Peru/Cusco	ancient	462	111225	56876
285	TOY-7A-1	Nakatsuka et al. (2020)	Torontoy3	Peru/Cusco	ancient	480	143115	72953
286	I2560	Nakatsuka et al. (2020)	Ullujaya	Peru/SouthernPeruCoast	ancient	950	105091	54214
287	I2558	Nakatsuka et al. (2020)	Ullujaya	Peru/SouthernPeruCoast	ancient	1320	58713	30306
288	I2557	Nakatsuka et al. (2020)	Ullujaya	Peru/SouthernPeruCoast	ancient	1395	79983	41290

### Sheet: D Admixture CV values
CV values obtained in admixture analysis
	K	CV value errors
	2	0.65499
	3	0.65008
	4	0.64579
	5	0.64434
	6	0.6481
	7	0.65321
	8	0.6801
	9	0.69356
	10	0.71512
	11	0.71719
	12	0.74709
	13	0.74512
	14	0.78152
	15	0.88068
